# Common Dysregulated Pathways and Genes in Alzheimer’s, Parkinson’s, and Huntington’s Diseases: A Computational Analysis to Nominate Candidate Gene Targets for Drug Repurposing

**DOI:** 10.64898/2026.07.22.739294

**Authors:** Nehal Adel Abdelsalam, Muhammad Elsadany, Eman Badr

## Abstract

Neurodegenerative diseases are a major threat to older adults and represent a growing global health burden as the elderly population continues to expand. The complexity of neurodegenerative diseases and the incomplete understanding of their pathophysiology limit the development of effective therapeutics. To study common neurodegenerative mechanisms and accordingly potential drug targets across Alzheimer’s, Parkinson’s, and Huntington’s diseases, transcriptomic profiles of patients with each disease were analyzed to detect common differentially expressed genes and common enriched pathways. Common differentially expressed genes involved in the shared pathways were identified as key drug targets and validated in silico to study the impact of their dysregulation. Three pathways were enriched and upregulated across the three diseases, along with 274 common differentially expressed genes. Two of the shared pathways were involved in activation of the transcription factor nuclear factor kappa B (NF-κB), indicating inflammatory signaling. The third pathway involved regulation of BCL2L11 transcription by RUNX3, which contributes to the protective effect of neurodegenerative diseases against cancer. Five key drug targets were identified: *NFKBIA*, *NFKB1*, *RELA*, *TRIM4*, and *SMAD4*. They were significantly upregulated across all three diseases and involved in the shared pathways. Drugs that target the expression of these genes and previously approved by Food and Drug Administration were reported for treatment repurposing for the three neurodegenerative diseases. The resultant drug list included the conventional and commonly safe antihyperlipidemics, antihypertensives, antidiabetics, analgesics, diuretics, antiparkinson’s, and antipsychotics.
