## Additional File 1 for "Common Dysregulated Pathways and Genes in Alzheimer’s, Parkinson’s, and Huntington’s Diseases: A Computational Analysis to Nominate Candidate Gene Targets for Drug Repurposing"

### Sheet:  Pathways in Each Disease
Table S1: Pathways enriched in AD, PD, and HD
Table S1.1 AD enriched pathways with FDR < 0.05						Table S1.2 PD enriched pathways with FDR < 0.05						Table S1.3 HD enriched pathways with FDR < 0.05
Pathway	Regulation	FDR	P-value	av_foldchange		Pathway	Regulation	FDR	P-value	av_foldchange		Pathway	Regulation	FDR	P-value	av_foldchange
CREB1 phosphorylation through the activation of Adenylate Cyclase	Down	1e-05	1e-05	-0.108803		Toll Like Receptor 9 (TLR9) Cascade	Up	1e-05	1e-05	0.114629		YAP1- and WWTR1 (TAZ)-stimulated gene expression	Up	1e-05	1e-05	0.727717
CD209 (DC-SIGN) signaling	Up	1e-05	1e-05	0.0548666		Toll Like Receptor 7/8 (TLR7/8) Cascade	Up	1e-05	1e-05	0.134761		Synthesis of Dolichyl-phosphate	Down	0.001	1e-05	-0.299052
Activated NTRK2 signals through PLCG1	Down	1e-05	1e-05	-0.28939		MyD88 dependent cascade initiated on endosome	Up	1e-05	1e-05	0.134761		Hydrolysis of LPE	Down	0.001	0.001	-0.790564
IkBA variant leads to EDA-ID	Up	1e-05	0.001	0.31684		TRAF6 mediated induction of NFkB and MAP kinases upon TLR7/8 or 9 activation	Up	0.001	0.001	0.124104		Signaling by Leptin	Up	0.001	0.005	0.399365
ERKs are inactivated	Down	1e-05	0.002	-0.135028		Toll Like Receptor 10 (TLR10) Cascade	Up	0.002	0.001	0.105835		Fructose catabolism	Down	0.002	1e-05	-0.220103
MECP2 regulates transcription of neuronal ligands	Down	0.001	1e-05	-0.480595		Toll Like Receptor 5 (TLR5) Cascade	Up	0.002	0.001	0.105835		TAK1 activates NFkB by phosphorylation and activation of IKKs complex	Up	0.002	0.002	0.177916
Signaling by NTRK1 (TRKA)	Down	0.001	0.003	-0.133087		Defective SLC7A7 causes lysinuric protein intolerance (LPI)	Up	0.002	0.001	0.66287		IkBA variant leads to EDA-ID	Up	0.003	0.003	0.308176
Toxicity of botulinum toxin type C (botC)	Down	0.001	0.003	-0.830708		MyD88 cascade initiated on plasma membrane	Up	0.002	0.001	0.105835		FOXO-mediated transcription of cell cycle genes	Up	0.003	0.003	0.384716
Negative regulation of MAPK pathway	Down	0.001	0.003	-0.127384		Defective Mismatch Repair Associated With MSH3	Down	0.002	0.002	-0.448533		Nephrin family interactions	Down	0.004	0.004	-0.118793
Pyruvate metabolism	Down	0.001	0.003	-0.185223		MyD88-independent TLR4 cascade	Up	0.003	0.003	0.122026		Regulation of TP53 Activity through Association with Co-factors	Up	0.004	0.009	0.452494
Acetylcholine Neurotransmitter Release Cycle	Down	0.002	0.002	-0.554466		TRIF(TICAM1)-mediated TLR4 signaling	Up	0.003	0.003	0.122026		Diseases associated with glycosaminoglycan metabolism	Up	0.005	0.003	0.376978
Nuclear Events (kinase and transcription factor activation)	Down	0.002	0.004	-0.159917		Toll-like Receptor Cascades	Up	0.004	0.003	0.179242		Post-chaperonin tubulin folding pathway	Down	0.006	0.002	-0.170731
Defective ABCC2 causes DJS	Up	0.002	0.005	1.17791		Diseases of Mismatch Repair (MMR)	Down	0.004	0.004	-0.34467		Regulation of TLR by endogenous ligand	Up	0.006	0.003	0.583478
Formation of apoptosome	Up	0.002	0.012	0.141053		Toll Like Receptor 3 (TLR3) Cascade	Up	0.004	0.006	0.111381		Toll Like Receptor TLR1:TLR2 Cascade	Up	0.006	0.006	0.182432
Regulation of the apoptosome activity	Up	0.002	0.012	0.141053		Toll Like Receptor TLR1:TLR2 Cascade	Up	0.005	1e-05	0.156604		Toll Like Receptor 2 (TLR2) Cascade	Up	0.006	0.006	0.182432
Regulation of FOXO transcriptional activity by acetylation	Up	0.003	0.002	0.268489		Toll Like Receptor 2 (TLR2) Cascade	Up	0.005	1e-05	0.156604		Modulation by Mtb of host immune system	Up	0.006	0.028	0.547223
Defective F8 accelerates dissociation of the A2 domain	Down	0.003	0.005	-0.788378		Disease	Up	0.005	0.005	0.0877241		MPS IX - Natowicz syndrome	Down	0.007	0.005	-0.60934
Defective F8 binding to the cell membrane	Down	0.003	0.005	-0.788378		SMAD2/SMAD3:SMAD4 heterotrimer regulates transcription	Up	0.006	0.004	0.193422		Defective B4GALT1 causes B4GALT1-CDG (CDG-2d)	Up	0.007	0.006	1.27629
Defective F8 secretion	Down	0.003	0.005	-0.788378		Early Phase of HIV Life Cycle	Up	0.006	0.005	0.0953363		Defective ST3GAL3 causes MCT12 and EIEE15	Up	0.007	0.007	1.14588
Organelle biogenesis and maintenance	Down	0.004	0.002	-0.0529748		Infectious disease	Up	0.006	0.005	0.099388		RUNX1 regulates transcription of genes involved in differentiation of keratinocytes	Up	0.008	0.004	0.552387
NF-kB is activated and signals survival	Up	0.004	0.006	0.307544		Mismatch repair (MMR) directed by MSH2:MSH3 (MutSbeta)	Down	0.006	0.011	-0.12261		Loss of Function of SMAD4 in Cancer	Up	0.008	0.006	0.35535
NGF-independant TRKA activation	Down	0.006	0.006	-0.258387		TNF signaling	Up	0.006	0.012	0.129974		SMAD4 MH2 Domain Mutants in Cancer	Up	0.008	0.006	0.35535
GABA synthesis, release, reuptake and degradation	Down	0.006	0.007	-0.490845		Toll Like Receptor 4 (TLR4) Cascade	Up	0.007	0.002	0.176422		SMAD2/3 MH2 Domain Mutants in Cancer	Up	0.008	0.006	0.35535
Signaling by NTRKs	Down	0.006	0.008	-0.122374		HDL assembly	Up	0.007	0.006	0.164449		Fructose metabolism	Down	0.008	0.006	-0.133215
ERK/MAPK targets	Down	0.007	0.004	-0.0852485		Retrograde transport at the Trans-Golgi-Network	Down	0.008	0.01	-0.109332		Diseases of Immune System	Up	0.009	0.002	0.505774
Defective GSS causes GSS deficiency	Down	0.007	0.005	-0.597148		G-protein beta:gamma signalling	Up	0.009	0.009	0.0831394		Diseases associated with the TLR signaling cascade	Up	0.009	0.002	0.505774
Activation of TRKA receptors	Down	0.007	0.007	-0.284167		MyD88:MAL(TIRAP) cascade initiated on plasma membrane	Up	0.01	0.001	0.174217		Metallothioneins bind metals	Up	0.009	0.007	1.29765
Regulation of localization of FOXO transcription factors	Up	0.007	0.007	0.000927795		Toll Like Receptor TLR6:TLR2 Cascade	Up	0.01	0.001	0.174217		Defective SLC35A2 causes congenital disorder of glycosylation 2M (CDG2M)	Down	0.009	0.008	-0.306898
p75NTR signals via NF-kB	Up	0.008	0.01	0.206938		Signaling by Retinoic Acid	Up	0.01	0.008	0.0593775		Variant SLC6A20 contributes towards hyperglycinuria (HG) and iminoglycinuria (IG)	Up	0.011	0.01	1.95811
MTF1 activates gene expression	Down	0.008	0.01	-0.00216301		Synthesis of IP2, IP, and Ins in the cytosol	Down	0.01	0.009	-0.104218		RUNX3 regulates YAP1-mediated transcription	Up	0.012	0.006	0.791219
Events associated with phagocytolytic activity of PMN cells	Down	0.008	0.011	-1.39888		Endosomal Sorting Complex Required For Transport (ESCRT)	Down	0.01	0.009	-0.0167199		Transport of connexons to the plasma membrane	Up	0.012	0.009	0.0407779
Pyruvate metabolism and Citric Acid (TCA) cycle	Down	0.009	0.003	-0.222419		SMAD2/3 Phosphorylation Motif Mutants in Cancer	Up	0.011	0.009	0.449269		LGK974 inhibits PORCN	Down	0.012	0.011	-0.371404
Deletions in the AXIN genes in hepatocellular carcinoma result in elevated WNT signaling	Up	0.009	0.013	0.511245		TGFBR1 KD Mutants in Cancer	Up	0.011	0.009	0.449269		NOD1/2 Signaling Pathway	Up	0.012	0.015	0.137273
Lagging Strand Synthesis	Up	0.009	0.013	0.1067		Inositol phosphate metabolism	Up	0.011	0.011	0.0331545		SUMOylation of immune response proteins	Up	0.014	0.003	0.177976
NFG and proNGF binds to p75NTR	Up	0.01	0.012	0.240123		Translocation of SLC2A4 (GLUT4) to the plasma membrane	Down	0.011	0.012	-0.0110669		Defective MPI causes MPI-CDG (CDG-1b)	Down	0.014	0.008	-0.334878
RUNX2 regulates bone development	Up	0.011	0.019	0.242753		Mismatch Repair	Down	0.011	0.023	-0.111315		RUNX3 regulates BCL2L11 (BIM) transcription	Up	0.014	0.011	0.435207
NTRK2 activates RAC1	Down	0.011	0.024	-0.317565		Cytosolic sensors of pathogen-associated DNA	Up	0.012	0.01	0.142391		Signaling by TGF-beta Receptor Complex in Cancer	Up	0.014	0.012	0.312535
Citric acid cycle (TCA cycle)	Down	0.012	0.006	-0.303678		Uptake and function of anthrax toxins	Down	0.012	0.011	-0.0204608		Defective CHST6 causes MCDC1	Up	0.015	0.011	1.14675
Mitochondrial biogenesis	Down	0.012	0.01	-0.0842135		Synthesis of IP3 and IP4 in the cytosol	Up	0.013	0.01	0.150718		Defective SLC27A4 causes ichthyosis prematurity syndrome (IPS)	Down	0.016	0.012	-0.521318
AKT phosphorylates targets in the nucleus	Up	0.012	0.014	0.283307		TNFR1-induced proapoptotic signaling	Up	0.014	0.015	0.338291		Neutrophil degranulation	Up	0.016	0.013	0.237702
Glutamate Neurotransmitter Release Cycle	Down	0.012	0.015	-0.410045		Assembly of the ORC complex at the origin of replication	Down	0.015	0.011	-0.175885		Keratan sulfate degradation	Up	0.016	0.016	0.802299
Processive synthesis on the lagging strand	Up	0.012	0.024	0.158572		TAK1 activates NFkB by phosphorylation and activation of IKKs complex	Up	0.015	0.017	0.214625		TFAP2 (AP-2) family regulates transcription of other transcription factors	Up	0.017	0.015	0.925036
Nonhomologous End-Joining (NHEJ)	Down	0.013	0.012	-0.0500681		Pre-NOTCH Processing in Golgi	Up	0.016	0.015	0.214581		Glycosaminoglycan metabolism	Up	0.018	0.014	0.10939
Serotonin Neurotransmitter Release Cycle	Down	0.013	0.016	-0.485896		MAP kinase activation	Up	0.016	0.015	0.0283361		NR1H2 & NR1H3 regulate gene expression to control bile acid homeostasis	Down	0.018	0.016	-0.12222
Removal of the Flap Intermediate	Up	0.013	0.02	0.152895		Defective Mismatch Repair Associated With MSH2	Down	0.016	0.019	-0.279652		TNF signaling	Up	0.019	0.015	0.0448444
TRAF6 mediated NF-kB activation	Up	0.014	0.005	0.146214		Regulation of TNFR1 signaling	Up	0.016	0.02	0.193972		MyD88:MAL(TIRAP) cascade initiated on plasma membrane	Up	0.019	0.016	0.205142
Termination of translesion DNA synthesis	Up	0.014	0.025	0.0658066		Signaling by MRAS-complex mutants	Up	0.017	0.016	0.0163373		Toll Like Receptor TLR6:TLR2 Cascade	Up	0.019	0.016	0.205142
Interleukin-36 pathway	Down	0.015	0.015	-0.830723		Diseases of DNA repair	Down	0.017	0.018	-0.027869		Carboxyterminal post-translational modifications of tubulin	Down	0.02	0.005	-0.220979
Activated NTRK2 signals through PI3K	Down	0.015	0.042	-0.192687		Regulation of pyruvate dehydrogenase (PDH) complex	Down	0.018	0.015	-0.136803		Vitamins B6 activation to pyridoxal phosphate	Up	0.02	0.013	0.150198
Activated NTRK2 signals through FYN	Down	0.015	0.046	-0.31509		DEx/H-box helicases activate type I IFN and inflammatory cytokines production	Up	0.018	0.015	0.281184		Caspase-mediated cleavage of cytoskeletal proteins	Up	0.02	0.015	0.137528
Regulation of gene expression by Hypoxia-inducible Factor	Down	0.016	0.008	-0.091068		Reuptake of GABA	Up	0.018	0.018	0.377214		Defective GSS causes GSS deficiency	Down	0.021	0.014	-0.439514
Loss of function of MECP2 in Rett syndrome	Down	0.016	0.008	-0.0797555		RUNX3 regulates CDKN1A transcription	Up	0.019	0.016	0.716278		Urea cycle	Up	0.021	0.016	0.0291085
Pervasive developmental disorders	Down	0.016	0.008	-0.0797555		G beta:gamma signalling through PLC beta	Up	0.019	0.02	0.0410687		Loss of Function of SMAD2/3 in Cancer	Up	0.021	0.019	0.316831
Disorders of Developmental Biology	Down	0.016	0.008	-0.0797555		Interleukin-17 signaling	Up	0.02	0.019	0.0482761		Synthesis of Ketone Bodies	Down	0.022	0.014	-0.02048
Disorders of Nervous System Development	Down	0.016	0.008	-0.0797555		TP53 Regulates Transcription of DNA Repair Genes	Up	0.021	0.014	0.0132841		Defective MMACHC causes methylmalonic aciduria and homocystinuria type cblC	Down	0.022	0.016	-0.375275
Cohesin Loading onto Chromatin	Up	0.016	0.02	0.303799		Loss of Function of SMAD2/3 in Cancer	Up	0.021	0.015	0.421105		Circadian Clock	Up	0.022	0.024	0.0633816
Defective F8 binding to von Willebrand factor	Down	0.016	0.02	-0.64695		FLT3 signaling through SRC family kinases	Up	0.021	0.016	0.464292		Agmatine biosynthesis	Down	0.023	0.017	-0.515248
NADE modulates death signalling	Up	0.016	0.023	0.104987		COPI-independent Golgi-to-ER retrograde traffic	Down	0.021	0.037	-0.0931825		Response to metal ions	Up	0.024	0.014	0.972757
BDNF activates NTRK2 (TRKB) signaling	Down	0.017	0.019	-0.716237		ZBP1(DAI) mediated induction of type I IFNs	Up	0.022	0.011	0.249117		RHOF GTPase cycle	Up	0.024	0.017	0.0762876
Defective HK1 causes hexokinase deficiency (HK deficiency)	Down	0.017	0.02	-0.597639		TNFR1-mediated ceramide production	Up	0.022	0.021	0.389155		Regulation of PAK-2p34 activity by PS-GAP/RHG10	Up	0.024	0.026	0.544837
Common Pathway of Fibrin Clot Formation	Up	0.017	0.024	0.19636		Death Receptor Signalling	Up	0.024	0.027	0.12585		Oligomerization of connexins into connexons	Up	0.025	0.019	0.569532
DAG and IP3 signaling	Down	0.018	0.008	-0.183344		Mismatch repair (MMR) directed by MSH2:MSH6 (MutSalpha)	Down	0.024	0.045	-0.0946124		Transport of connexins along the secretory pathway	Up	0.025	0.019	0.569532
BMAL1:CLOCK,NPAS2 activates circadian gene expression	Up	0.018	0.019	0.0669402		5-Phosphoribose 1-diphosphate biosynthesis	Down	0.025	0.029	-0.470442		Scavenging of heme from plasma	Up	0.025	0.02	0.607809
CLEC7A (Dectin-1) induces NFAT activation	Down	0.018	0.031	-0.0681461		TNFR1-induced NFkappaB signaling pathway	Up	0.025	0.032	0.220567		RUNX2 regulates osteoblast differentiation	Up	0.025	0.027	0.289514
Rap1 signalling	Down	0.019	0.007	-0.0220711		HIV Life Cycle	Down	0.026	0.019	-0.00504557		Microtubule-dependent trafficking of connexons from Golgi to the plasma membrane	Down	0.026	0.017	-0.0623711
Defective FMO3 causes TMAU	Up	0.019	0.021	0.842513		Budding and maturation of HIV virion	Down	0.026	0.028	-0.013477		Defective DHDDS causes retinitis pigmentosa 59	Down	0.026	0.017	-0.143625
Amino acids regulate mTORC1	Down	0.02	0.006	-0.0391552		G beta:gamma signalling through CDC42	Down	0.027	0.027	-0.015819		Ketone body metabolism	Down	0.026	0.019	-0.10881
PKA-mediated phosphorylation of CREB	Down	0.02	0.009	-0.0593239		Serine biosynthesis	Up	0.027	0.029	0.141905		Common Pathway of Fibrin Clot Formation	Up	0.028	0.024	0.661759
Loss of MECP2 binding ability to 5mC-DNA	Down	0.02	0.018	-0.173876		Synthesis of PIPs at the late endosome membrane	Down	0.028	0.019	-0.268162		Diseases of metabolism	Up	0.029	0.019	0.0229426
Defective ALG12 causes ALG12-CDG (CDG-1g)	Up	0.02	0.02	0.439515		RUNX3 regulates BCL2L11 (BIM) transcription	Up	0.028	0.022	0.472327		Toll Like Receptor 4 (TLR4) Cascade	Up	0.029	0.03	0.185716
Signaling by MST1	Up	0.021	0.016	0.521746		Defective Mismatch Repair Associated With MLH1	Down	0.028	0.028	-0.409688		RHO GTPases regulate CFTR trafficking	Down	0.03	0.018	-0.181456
Suppression of phagosomal maturation	Down	0.021	0.023	-0.228507		Defective Mismatch Repair Associated With PMS2	Down	0.028	0.028	-0.409688		Platelet Adhesion to exposed collagen	Up	0.03	0.022	0.520445
Heme degradation	Down	0.021	0.029	-0.197827		Translation of Replicase and Assembly of the Replication Transcription Complex	Down	0.029	0.023	-0.166882		MyD88 deficiency (TLR2/4)	Up	0.03	0.024	0.685963
G2 Phase	Up	0.021	0.054	0.0618437		Translation of Replicase and Assembly of the Replication Transcription Complex	Down	0.029	0.023	-0.166882		Metal sequestration by antimicrobial proteins	Up	0.031	0.022	1.50767
Regulation of pyruvate dehydrogenase (PDH) complex	Down	0.022	0.01	-0.14089		JNK (c-Jun kinases) phosphorylation and activation mediated by activated human TAK1	Down	0.03	0.046	-0.000332985		Downregulation of TGF-beta receptor signaling	Up	0.031	0.032	0.127494
Digestion of dietary carbohydrate	Down	0.023	0.023	-0.222135		Estrogen-stimulated signaling through PRKCZ	Down	0.031	0.024	-0.159644		Miro GTPase Cycle	Down	0.032	0.019	-0.169732
Mitotic Telophase/Cytokinesis	Up	0.023	0.026	0.273307		Interleukin-2 family signaling	Up	0.031	0.028	0.275013		Ethanol oxidation	Up	0.032	0.022	0.195296
FOXO-mediated transcription of cell death genes	Up	0.024	0.011	0.215317		TRAF3-dependent IRF activation pathway	Up	0.031	0.039	0.237279		Activation of BMF and translocation to mitochondria	Down	0.032	0.025	-0.0115193
Branched-chain amino acid catabolism	Down	0.024	0.023	-0.102999		Activation of BMF and translocation to mitochondria	Down	0.032	0.026	-0.02198		TWIK related potassium channel (TREK)	Down	0.032	0.027	-0.302106
RUNX2 regulates chondrocyte maturation	Up	0.024	0.023	0.521067		TRAF6 mediated NF-kB activation	Up	0.032	0.027	0.28332		Nucleotide-binding domain, leucine rich repeat containing receptor (NLR) signaling pathways	Up	0.033	0.023	0.153965
NGF-stimulated transcription	Down	0.024	0.029	-0.204176		RNA Pol II CTD phosphorylation and interaction with CE during HIV infection	Down	0.032	0.029	-0.0326578		Binding and Uptake of Ligands by Scavenger Receptors	Up	0.033	0.026	0.490738
Toll Like Receptor 10 (TLR10) Cascade	Up	0.025	0.022	0.0203554		RNA Pol II CTD phosphorylation and interaction with CE	Down	0.032	0.029	-0.0326578		IRAK4 deficiency (TLR2/4)	Up	0.033	0.027	0.651327
Toll Like Receptor 5 (TLR5) Cascade	Up	0.025	0.022	0.0203554		ROBO receptors bind AKAP5	Down	0.033	0.041	-0.302604		IKBKB deficiency causes SCID	Down	0.033	0.032	-0.0191712
MyD88 cascade initiated on plasma membrane	Up	0.025	0.022	0.0203554		Presynaptic function of Kainate receptors	Up	0.034	0.03	0.0234012		IKBKG deficiency causes anhidrotic ectodermal dysplasia with immunodeficiency (EDA-ID) (via TLR)	Down	0.033	0.032	-0.0191712
Norepinephrine Neurotransmitter Release Cycle	Down	0.025	0.031	-0.376647		HDACs deacetylate histones	Up	0.034	0.076	0.18564		RUNX2 regulates genes involved in cell migration	Up	0.033	0.035	0.447275
Influenza Virus Induced Apoptosis	Up	0.025	0.04	0.216839		Metallothioneins bind metals	Up	0.035	0.032	1.08559		RHOT2 GTPase cycle	Down	0.035	0.023	-0.230325
Cyclin A/B1/B2 associated events during G2/M transition	Up	0.026	0.022	0.0614438		Defective ABCA1 causes TGD	Up	0.035	0.034	0.285061		tRNA-derived small RNA (tsRNA or tRNA-related fragment, tRF) biogenesis	Up	0.035	0.025	0.360865
Defective F8 cleavage by thrombin	Down	0.026	0.028	-0.0451575		GABA synthesis	Down	0.035	0.039	-1.20269		Hyaluronan uptake and degradation	Up	0.036	0.029	0.0891036
Cytochrome c-mediated apoptotic response	Up	0.026	0.063	0.131988		Regulation of localization of FOXO transcription factors	Up	0.036	0.034	0.133822		MPS IIIC - Sanfilippo syndrome C	Down	0.036	0.03	-0.405128
FOXO-mediated transcription	Up	0.027	0.022	0.0632326		Cation-coupled Chloride cotransporters	Down	0.036	0.037	-0.031699		Interleukin-1 processing	Up	0.038	0.029	0.455862
Post NMDA receptor activation events	Down	0.027	0.023	-0.193247		VEGFA-VEGFR2 Pathway	Up	0.038	0.017	0.108352		HSP90 chaperone cycle for steroid hormone receptors (SHR)	Up	0.039	0.021	0.0196296
Glucagon-like Peptide-1 (GLP1) regulates insulin secretion	Down	0.029	0.023	-0.154865		Loss of Function of TGFBR1 in Cancer	Up	0.039	0.028	0.383415		Hereditary fructose intolerance	Up	0.039	0.03	0.902136
Defective factor IX causes thrombophilia	Down	0.029	0.029	-0.243232		Viral RNP Complexes in the Host Cell Nucleus	Up	0.04	0.036	2.0171		Loss of Function of TGFBR1 in Cancer	Up	0.039	0.034	0.302701
Defective cofactor function of FVIIIa variant	Down	0.029	0.029	-0.243232		Response to metal ions	Up	0.04	0.037	0.867183		Interleukin-1 family signaling	Up	0.039	0.106	0.166747
Defective F9 variant does not activate FX	Down	0.029	0.029	-0.243232		G2/M DNA damage checkpoint	Down	0.04	0.043	-0.0918987		Defective SLC26A2 causes chondrodysplasias	Up	0.04	0.033	1.15996
Prevention of phagosomal-lysosomal fusion	Down	0.029	0.079	-0.140709		Signaling by VEGF	Up	0.042	0.028	0.129488		COPI-mediated anterograde transport	Down	0.041	0.015	-0.0883563
NOTCH1 Intracellular Domain Regulates Transcription	Up	0.03	0.02	0.0535162		Signaling by TGF-beta Receptor Complex	Up	0.042	0.037	0.123833		Gap junction assembly	Up	0.042	0.023	0.0663882
RUNX3 regulates BCL2L11 (BIM) transcription	Up	0.03	0.034	0.255012		Fc epsilon receptor (FCERI) signaling	Up	0.043	0.047	0.0817517		Diseases of glycosylation	Up	0.042	0.028	0.0669331
Inositol transporters	Up	0.03	0.04	0.588914		HCMV Infection	Up	0.043	0.051	0.0612278		EGR2 and SOX10-mediated initiation of Schwann cell myelination	Up	0.042	0.03	0.0247646
DNA strand elongation	Up	0.031	0.029	0.0852734		PKA-mediated phosphorylation of key metabolic factors	Up	0.044	0.044	0.0417892		CLEC7A/inflammasome pathway	Up	0.042	0.031	0.391039
Vpr-mediated induction of apoptosis by mitochondrial outer membrane permeabilization	Down	0.031	0.031	-0.324639		Activation of IRF3/IRF7 mediated by TBK1/IKK epsilon	Up	0.044	0.047	0.282852		Pyroptosis	Up	0.042	0.045	0.22616
Mitotic Metaphase/Anaphase Transition	Up	0.031	0.034	0.483995		Alternative complement activation	Up	0.045	0.044	0.799126		TRAF6 mediated NF-kB activation	Up	0.044	0.027	0.254251
PLC beta mediated events	Down	0.032	0.029	-0.19267		Rap1 signalling	Down	0.046	0.037	-0.0399868		Chondroitin sulfate/dermatan sulfate metabolism	Up	0.044	0.036	0.0559774
TRAF6 mediated induction of NFkB and MAP kinases upon TLR7/8 or 9 activation	Up	0.032	0.029	0.0243088		Intestinal absorption	Up	0.046	0.051	0.439136		MyD88 deficiency (TLR5)	Up	0.044	0.04	0.685743
Circadian Clock	Up	0.032	0.034	0.0199311		Vesicle-mediated transport	Down	0.047	0.027	-0.00400086		RUNX2 regulates bone development	Up	0.045	0.031	0.296076
Gluconeogenesis	Down	0.033	0.023	-0.18532		Signaling by TGF-beta Receptor Complex in Cancer	Up	0.048	0.034	0.365698		Toll-like Receptor Cascades	Up	0.045	0.037	0.193892
Highly calcium permeable postsynaptic nicotinic acetylcholine receptors	Down	0.033	0.041	-0.316042		Intra-Golgi and retrograde Golgi-to-ER traffic	Down	0.048	0.037	-0.0480405		Signaling by Nuclear Receptors	Up	0.047	0.04	0.125104
MAPK targets/ Nuclear events mediated by MAP kinases	Down	0.034	0.033	-0.0475103		Defective Mismatch Repair Associated With MSH6	Down	0.048	0.047	-0.238554		Extrinsic Pathway of Fibrin Clot Formation	Up	0.048	0.04	0.182609
IRS activation	Up	0.034	0.044	0.24963		MyD88 deficiency (TLR5)	Up	0.048	0.05	0.790411
LRR FLII-interacting protein 1 (LRRFIP1) activates type I IFN production	Up	0.035	0.012	0.119206		Negative feedback regulation of MAPK pathway	Down	0.048	0.052	-0.0243134
FOXO-mediated transcription of cell cycle genes	Up	0.035	0.035	0.169771		Membrane Trafficking	Down	0.049	0.038	-0.0371377
Toxicity of botulinum toxin type E (botE)	Down	0.036	0.03	-0.807079		ROS and RNS production in phagocytes	Up	0.049	0.048	0.116118
Cilium Assembly	Down	0.036	0.031	-0.0383215		Defective SLC3A1 causes cystinuria (CSNU)	Up	0.049	0.049	0.529917
Neurotoxicity of clostridium toxins	Down	0.036	0.033	-0.599228		Defective SLC7A9 causes cystinuria (CSNU)	Up	0.049	0.049	0.529917
Defective ABCC6 causes PXE	Up	0.036	0.033	0.896671		Other interleukin signaling	Up	0.049	0.053	0.318025
Synthesis of 12-eicosatetraenoic acid derivatives	Down	0.036	0.044	-0.102247
Trafficking of myristoylated proteins to the cilium	Up	0.036	0.051	0.0977734
Cristae formation	Down	0.037	0.024	-0.260365
Inhibition of replication initiation of damaged DNA by RB1/E2F1	Up	0.037	0.025	0.176167
AURKA Activation by TPX2	Up	0.037	0.026	0.017014
Loss of Nlp from mitotic centrosomes	Up	0.037	0.029	0.0366492
Loss of proteins required for interphase microtubule organization from the centrosome	Up	0.037	0.029	0.0366492
Transcriptional Regulation by MECP2	Down	0.037	0.03	-0.146762
Recruitment of mitotic centrosome proteins and complexes	Up	0.038	0.029	0.0354709
Centrosome maturation	Up	0.038	0.029	0.0354709
Glutamate and glutamine metabolism	Down	0.038	0.042	-0.221424
Intestinal saccharidase deficiencies	Down	0.039	0.045	-0.479022
Beta-catenin phosphorylation cascade	Up	0.04	0.029	0.0343921
Toxicity of botulinum toxin type A (botA)	Down	0.041	0.039	-0.819212
DNA Double-Strand Break Repair	Up	0.042	0.036	0.0213331
Signaling by high-kinase activity BRAF mutants	Down	0.042	0.051	-0.0519424
Establishment of Sister Chromatid Cohesion	Up	0.043	0.047	0.145359
MAP2K and MAPK activation	Down	0.043	0.054	-0.0490569
Anchoring of the basal body to the plasma membrane	Up	0.044	0.03	0.00914044
MyD88 dependent cascade initiated on endosome	Up	0.044	0.034	0.0264354
Defective Base Excision Repair Associated with MUTYH	Up	0.044	0.042	0.529249
Defective MUTYH substrate binding	Up	0.044	0.042	0.529249
Defective MUTYH substrate processing	Up	0.044	0.042	0.529249
Extension of Telomeres	Up	0.044	0.056	0.0439067
Choline catabolism	Down	0.045	0.056	-0.112871
Metalloprotease DUBs	Down	0.045	0.074	-0.038877
NOTCH3 Intracellular Domain Regulates Transcription	Up	0.046	0.023	0.0578473
Recruitment of NuMA to mitotic centrosomes	Up	0.046	0.037	0.00822472
Regulation of insulin secretion	Down	0.046	0.038	-0.206682
Highly calcium permeable nicotinic acetylcholine receptors	Down	0.046	0.054	-0.28013
Activation of AMPK downstream of NMDARs	Down	0.047	0.04	-0.179295
Dopamine Neurotransmitter Release Cycle	Down	0.048	0.05	-0.410589
Platelet calcium homeostasis	Down	0.048	0.061	-0.153883
Axonal growth stimulation	Up	0.048	0.071	0.222217
NOTCH4 Intracellular Domain Regulates Transcription	Up	0.049	0.035	0.0989966
Toll Like Receptor 7/8 (TLR7/8) Cascade	Up	0.049	0.036	0.0292589
TAK1 activates NFkB by phosphorylation and activation of IKKs complex	Up	0.049	0.037	0.0527513
Metabolism	Down	0.049	0.051	-0.0373836

### Sheet:  Mutual Pathways
Table S1.4 Mutually enriched pathways with FDR < 0.05										Table S1.5 DEGs of mutually enriched pathways
			AD		PD		HD			Pathway	AD		PD		HD
Pathway			Regulation	FDR	Regulation	FDR	Regulation	FDR		TRAF6 mediated NF-kB activation	TRIM4; RELA; NFKB1; NFKBIA;IKBKB; MAVS		TRIM4; RELA; NFKB1; NFKBIA; IKBKB; MAVS; S100A12; APP; NKIRAS2;TRAF2; RNF135; AGER; NFKB2		TRIM4; RELA; NFKB1; NFKBIA; IKBKG;MAP3K1; S100B;S100A12; APP; CHUK
TRAF6 mediated NF-kB activation			Up	0.014	Up	0.032	Up	0.044		RUNX3 regulates BCL2L11 (BIM) transcription	SMAD4		SMAD4; BCL2L11; RUNX3		SMAD4; BCL2L11
RUNX3 regulates BCL2L11 (BIM) transcription			Up	0.03	Up	0.028	Up	0.014		TAK1 activates NFkB by phosphorylation and activation of IKKs complex	RELA; NFKB1; NFKBIA		RELA; NFKB1; NFKBIA; UBA52; RPS27A		RELA; NFKB1; NFKBIA; MAP3K7; CHUK
TAK1 activates NFkB by phosphorylation and activation of IKKs complex			Up	0.049	Up	0.015	Up	0.002
